# Accuracy and efficiency of germline variant calling pipelines for human genome data

**DOI:** 10.1101/2020.03.27.011767

**Authors:** Sen Zhao, Oleg Agafonov, Abdulrahman Azab, Tomasz Stokowy, Eivind Hovig

## Abstract

Advances in next-generation sequencing technology has enabled whole genome sequencing (WGS) to be widely used for identification of causal variants in a spectrum of genetic-related disorders, and provided new insight into how genetic polymorphisms affect disease phenotypes. The development of different bioinformatics pipelines has continuously improved the variant analysis of WGS data, however there is a necessity for a systematic performance comparison of these pipelines to provide guidance on the application of WGS-based scientific and clinical genomics. In this study, we evaluated the performance of three variant calling pipelines (GATK, DRAGEN™ and DeepVariant) using Genome in a Bottle Consortium, “synthetic-diploid” and simulated WGS datasets. DRAGEN™ and DeepVariant show a better accuracy in SNPs and indels calling, with no significant differences in their F1-score. DRAGEN™ platform offers accuracy, flexibility and a highly-efficient running speed, and therefore superior advantage in the analysis of WGS data on a large scale. The combination of DRAGEN™ and DeepVariant also provides a good balance of accuracy and efficiency as an alternative solution for germline variant detection in further applications. Our results facilitate the standardization of benchmarking analysis of bioinformatics pipelines for reliable variant detection, which is critical in genetics-based medical research and clinical application.
