## Supplementary table for "Accuracy and efficiency of germline variant calling pipelines for human genome data"

### Sheet: Table S1
Table S1. Summary of WGS dataset
Samples	Mapped_unpaired_read	Mapped_read_pairs	Unmapped_reads	Mapped_percet	Duplication_Level	Median_insert	Median_deviation	Sum_Read_pairs
NA12878_PrecisionFDA	3142955	538004307	6661197	0.993865	0.008841	553	97	542906383
NA12878_SRR679144	1222922	375879619	5084520	0.993293	0.259904	540	163	379033340
ERR1341793	8829030	404156873	10879672	0.986861	0.001906	354	73	414011224
ERR1341796	6392216	507774840	7522578	0.992693	0.026083	329	66	514732237
Sim_random	46	390319062	46	1	0.00274	350	70	390319108
Sim_user	35	390296024	35	1	0.00273	350	70	390296059

### Sheet: Table S2
Table S2. Benchmark stratification analysis of conserved and coding regions on "synthetic-diploid" datasets
ERR1341793	indels							SNPs
Pipeline	TP	FN	FP	F1_Score	Recall	Precision		TP	FN	FP	F1_Score	Recall	Precision
DV_gatk4	16190	859	67	0.972197	0.949616	0.995879		197070	799	560	0.996564	0.995962	0.997166
DV_dragen3	16189	860	67	0.972166	0.949557	0.995878		197063	806	526	0.996632	0.995927	0.997338
Dragen3_raw	16280	769	145	0.972695	0.954895	0.991172		197036	833	722	0.99607	0.99579	0.996349
Dragen3_vqsr	15958	1091	57	0.965279	0.936008	0.996441		196836	1033	687	0.99565	0.994779	0.996522
GATK4_raw	16191	858	138	0.97016	0.949674	0.991549		196972	897	1108	0.994936	0.995467	0.994406
GATK4_vqsr	15663	1386	68	0.955644	0.918705	0.995677		194052	3817	408	0.989231	0.980709	0.997902
ERR1341796	indels							SNPs
Pipeline	TP	FN	FP	F1_Score	Recall	Precision		TP	FN	FP	F1_Score	Recall	Precision
DV_gatk4	16175	874	66	0.971763	0.948736	0.995936		197075	794	513	0.996695	0.995987	0.997404
DV_dragen3	16158	891	60	0.971413	0.947739	0.9963		197072	797	494	0.996735	0.995972	0.9975
Dragen3_raw	16282	767	143	0.972815	0.955012	0.991294		197073	796	685	0.996257	0.995977	0.996536
Dragen3_vqsr	16006	1043	53	0.966896	0.938823	0.9967		196895	974	626	0.995953	0.995078	0.996831
GATK4_raw	16233	816	232	0.968729	0.952138	0.98591		196746	836	1387	0.994382	0.995769	0.993
GATK4_vqsr	15720	1329	116	0.956059	0.922048	0.992675		194217	3652	542	0.989318	0.981543	0.997217
TP: Number of true positive calls within conserved and coding regions - variants in the query file with mathced calls in the truth callset counted by variant local match criteria
FN: Number of false-negative calls within conserved and coding regions - variants in the truth callset without matching query calls counted by variant local match criteria
FP: Number of false-positive calls within conserved and coding regions - variants in the query file has no matched calls in the truth callset counted by variant local match criteria

### Sheet: Table S3
Table S3. Benchmark stratification analysis of coding regions on simulated dataset
Userdefined mutation profile	indels								SNPs
Pipeline	TRUTH.TP	TRUTH.FN	QUERY.TP	QUERY.FP	F1_Score	Recall	Precision	TRUTH.TP	TRUTH.FN	QUERY.TP	QUERY.FP	F1_Score	Recall	Precision
DV_gatk4	1023	19	1025	2	0.989842	0.981766	0.998053	18879	28	18878	22	0.998677	0.998519	0.998836
DV_dragen3	1023	19	1025	3	0.989365	0.981766	0.997082	18878	29	18877	19	0.99873	0.998466	0.998994
Dragen3_raw	1028	14	1029	2	0.992279	0.986564	0.99806	18882	25	18881	20	0.99881	0.998678	0.998942
Dragen3_vqsr	909	133	911	0	0.93183	0.872361	1.0	18857	50	18856	14	0.998306	0.997355	0.999258
GATK4_raw	1025	17	1027	1	0.991297	0.983685	0.999027	18874	33	18873	29	0.99836	0.998255	0.998466
GATK4_vqsr	991	51	993	0	0.974914	0.951056	1.0	18690	217	18689	18	0.993752	0.988523	0.999038
Random mutation profile	indels								SNPs
Pipeline	TRUTH.TP	TRUTH.FN	QUERY.TP	QUERY.FP	F1_Score	Recall	Precision	TRUTH.TP	TRUTH.FN	QUERY.TP	QUERY.FP	F1_Score	Recall	Precision
DV_gatk4	3020	1	3026	0	0.999834	0.999669	1.0	55273	318	55258	0	0.997132	0.99428	1.0
DV_dragen3	3020	1	3026	0	0.999834	0.999669	1.0	55275	316	55260	1	0.997141	0.994316	0.999982
Dragen3_raw	3020	1	3026	0	0.999834	0.999669	1.0	55278	313	55263	0	0.997177	0.99437	1.0
Dragen3_vqsr	2902	119	2908	0	0.979909	0.960609	1.0	54830	761	54815	0	0.993108	0.986311	1.0
GATK4_raw	3020	1	3026	0	0.999834	0.999669	1.0	55277	314	55262	1	0.997159	0.994352	0.999982
GATK4_vqsr	2966	55	2972	0	0.990813	0.981794	1.0	54880	711	54865	1	0.993555	0.98721	0.999982
TRUTH.TP	Number of true-positive calls in truth representation counted by variant genotype match criteria
TRUTH.FN	Number of false-negative calls (variants in truth callset without matching query calls) counted by variant genotype match criteria
QUERY.TP	Number of true positive calls in query representation counted by variant genotype match criteria
QUERY.FP	Number of false-positive calls in the query file (mismatched query calls to the truth callset) counted by variant genotype match criteria

### Sheet: Table S4
Table S4. Benchmark evaluation on "synthetic-diploid" dataset (using genotype match criteria)
ERR1341793	indels							SNPs
Pipeline	TP	FN	FP	F1_Score	Recall	Precision		TP	FN	FP	F1_Score	Recall	Precision
DV_dragen3	477091	83073	44315	0.882219	0.851699	0.915009		3493912	49517	35484	0.987982	0.986026	0.989946
DV_gatk4	477789	82375	44423	0.882852	0.852945	0.914933		3495292	48137	36862	0.987987	0.986415	0.989564
Dragen3_raw	492687	67477	52749	0.891257	0.879541	0.90329		3493891	49539	42745	0.986966	0.986019	0.987914
Dragen3_vqsr	473549	86615	41216	0.88108	0.845376	0.919932		3483209	60221	39266	0.98592	0.983005	0.988853
GATK4_raw	483516	76649	41385	0.89122	0.863167	0.921157		3483599	59831	42472	0.985529	0.983115	0.987955
GATK4_vqsr	445898	114267	28553	0.861958	0.796012	0.939819		3291561	251869	15437	0.96098	0.928919	0.995332
ERR1341796	indels							SNPs
Pipeline	TP	FN	FP	F1_Score	Recall	Precision		TP	FN	FP	F1_Score	Recall	Precision
DV_dragen3	481870	78294	43014	0.8882	0.86023	0.91805		3496279	47150	34023	0.988525	0.986694	0.990363
DV_gatk4	482176	77988	42991	0.888533	0.860776	0.918138		3496918	46511	35182	0.988454	0.986874	0.990039
Dragen3_raw	494677	65486	52558	0.893404	0.883095	0.903957		3496405	47025	42232	0.987397	0.986729	0.988065
Dragen3_vqsr	475300	84863	41346	0.882794	0.848503	0.919972		3485265	58165	39356	0.986203	0.983585	0.988834
GATK4_raw	488253	71911	42482	0.895139	0.871625	0.919956		3488757	54672	49681	0.985265	0.984571	0.98596
GATK4_vqsr	446867	113298	26107	0.865067	0.797742	0.944802		3293483	249947	15997	0.961193	0.929462	0.995166
TP: Number of true positive calls within confidence regions - variants in the query file with mathced calls in the truth callset counted by variant genotype match criteria
FN: Number of false-negative calls within confidence regions - variants in the truth callset without matching query calls counted by variant genotype match criteria
FP: Number of false-positive calls within confidence regions - variants in the query file has no matched calls in the truth callset counted by variant genotype match criteria
